# Host-specific adaptation and fitness trade-off of Barley Yellow Dwarf Viruses suggested by experimental evolution through aphid inoculation on multiple Poaceae species

**DOI:** 10.1101/2025.06.20.660669

**Authors:** Lucie Tamisier, Catherine Colson, François Maclot, Peipei Zhang, Xifeng Wang, Frederic Francis, Denis Baurain, Sébastien Massart

**Affiliations:** Plant Pathology Laboratory, Terra, Gembloux Agro-Bio Tech, Université de Liège, Passage des Déportés, 2, 5030 Gembloux, Belgium; InBioS–PhytoSYSTEMS, Eukaryotic Phylogenomics, University of Liège, Bât. B22, Quartier Vallée 1, Chemin de la Vallée 4, 4000 Liège, Belgium; College of Life Sciences, Langfang Normal University, Langfang 065000, China; State Key Laboratory for Biology of Plant Diseases and Insect Pests, Institute of Plant Protection, Chinese Academy of Agricultural Sciences, 100193 Beijing, China; Functional and Evolutionary Entomology, Terra - Gembloux Agro-Bio Tech, University of Liège, Passage des Déportés, 2, 5030 Gembloux, Belgium

## Abstract

Yellow dwarf viruses are damaging viruses infecting cereals. They are able to infect a wide range of host plants belonging to the *Poaceae* family. The ban of neonicotinoids in Europe has resulted in an increasing disease incidence and triggered the need to better understand their emergence and spread. The ability of a Barley yellow dwarf virus (BYDV) population to adapt to different hosts has never been studied. We performed an experimental evolution of two BYDV species (BYDV-PAS and BYDV-PAV) to study their adaptation to four *Poaceae* species (wheat, oat, two-row barley, and six-row barley). After four months of evolution (4 passages from plant to plant), the replicative fitness of the final viral populations was estimated, and the complete viral genomes were sequenced by high-throughput sequencing in pools of BYDV populations. Wildly divergent evolutionary trajectories were obtained, with stable or increased fitness, up to extinctions of viral populations within and among plant species. To understand these results, the composition of viral populations was analysed in detail using single nucleotide polymorphism (SNP) calling, clustering, and haplotype reconstruction methods. Interestingly, adaptation to oat and barley was mainly explained by a combination of BYDV-PAV haplotypes showing specific mutations. In contrast, adaptation to wheat was mainly explained by a combination of BYDV-PAS haplotypes harbouring specific mutations. Moreover, these local adaptations were associated to an adaptation cost in other hosts for some viral populations. The presence of adaptation costs in controlled but realistic conditions opens the door for evaluating practices such as crop mixtures or rotations on fields, as a means to mitigate the impact of BYDV.

**Author summary:** The use of genetically uniform plant resistant varieties in traditional agriculture creates unique environments that facilitate the rapid emergence of highly virulent pathogen populations. In natural ecosystems, host spatial and temporal heterogeneity help limit the outbreak of epidemics. As a result, disease management strategies such as crop mixtures and rotations have been proposed to reduce the selection pressure exerted on pathogen populations and prevent the emergence of “super-infectious” pathogens. These strategies would be particularly relevant against Barley yellow dwarf virus (BYDV), the virus causing the greatest economic losses on cereals, as insecticides controlling the disease are banned in Europe and few resistance genes are currently available. However, the effectiveness of these strategies against BYDV remains to be demonstrated. By experimentally evolving a natural BYDV population on different cereal species through natural transmission (e.g. vector instead of mechanical inoculation), we showed that different combinations of mutations and haplotypes enable the virus to adapt to different cereal species. Moreover, for some viral populations, the combination promoting adaptation to one host resulted in maladaptation in another host. These host-specific adaptations are key elements in the establishment of crop mixtures and rotations in the field. Our results generated in controlled but realistic conditions demonstrate for the first time that these cultural practices could be effective against these viruses.
