## Supplementary material for "Host-specific adaptation and fitness trade-off of Barley Yellow Dwarf Viruses suggested by experimental evolution through aphid inoculation on multiple Poaceae species": S1 Table

### Sheet: Feuil1
S1 Table: Infection status of the plants after each passage. Presence of BYDV in each plant was controlled after every passage with either a qualitative or a quantitative ELISA. A ‘1’ means that the plant was infected with BYDV and a ‘0’ means that the plant was not infected with BYDV.
Host species	Plant	Passage 1	Passage 2	Passage 3	Passage 4
Wheat	1	1	1	1	1
Wheat	2	1	1	1	1
Wheat	3	1	1	1	1
Wheat	4	1	1	1	1
Wheat	5	1	1	1	1
Wheat	6	1	1	1	1
Wheat	7	1	1	1	1
Wheat	8	1	1	1	0
Wheat	9	1	1	1	0
Wheat	10	1	1	1	0
Wheat	11	1	1	0	0
Wheat	12	1	1	0	0
Wheat	13	1	0	0	0
Wheat	14	1	0	0	0
Wheat	15	1	0	0	0
Oat	1	1	1	1	1
Oat	2	1	1	1	1
Oat	3	1	1	1	1
Oat	4	1	1	1	1
Oat	5	1	1	1	1
Oat	6	1	1	1	1
Oat	7	1	1	1	1
Oat	8	1	1	1	1
Oat	9	1	1	1	0
Oat	10	1	1	0	0
Oat	11	1	1	0	0
Oat	12	1	0	0	0
Oat	13	1	0	0	0
Oat	14	1	0	0	0
Oat	15	1	0	0	0
Two-row barley	1	1	1	1	1
Two-row barley	2	1	1	1	1
Two-row barley	3	1	1	1	1
Two-row barley	4	1	1	1	1
Two-row barley	5	1	1	1	1
Two-row barley	6	1	1	1	1
Two-row barley	7	1	1	1	1
Two-row barley	8	1	1	1	1
Two-row barley	9	1	1	1	1
Two-row barley	10	1	1	1	1
Two-row barley	11	1	1	1	1
Two-row barley	12	1	1	1	1
Two-row barley	13	1	1	1	0
Two-row barley	14	1	1	1	0
Two-row barley	15	1	0	0	0
Six-row barley	1	1	1	1	1
Six-row barley	2	1	1	1	1
Six-row barley	3	1	1	1	1
Six-row barley	4	1	1	1	1
Six-row barley	5	1	1	1	1
Six-row barley	6	1	1	1	1
Six-row barley	7	1	1	1	1
Six-row barley	8	1	1	1	1
Six-row barley	9	1	1	1	1
Six-row barley	10	1	1	1	1
Six-row barley	11	1	1	1	1
Six-row barley	12	1	1	1	1
Six-row barley	13	1	1	1	1
Six-row barley	14	1	1	1	1
Six-row barley	15	1	0	0	0
