## Supplementary material for "Host-specific adaptation and fitness trade-off of Barley Yellow Dwarf Viruses suggested by experimental evolution through aphid inoculation on multiple Poaceae species": S3 Table

### Sheet: Feuil1
S3 Table: Number of reads mapped against BYDV-PAS and BYDV-PAV genomes as well as the average read depth for each viral pooled population.
Viral pooled population	Number of mapped reads		Average depth (± standard deviation)
	BYDV-PAS	BYDV-PAV	BYDV-PAS	BYDV-PAV
O1	NA	383558	NA	7,776 ± 2,811
O2	100564	176370	1,962 ± 910	3,593 ± 1,242
O3	237354	141369	4,733 ± 200	2,877 ± 1,062
W1	213331	90417	4,172 ± 1,864	1,873 ± 712
W2	184727	171878	3,646 ± 1,581	3,487 ± 1,285
W3	154395	213416	3,045 ± 1,424	4,296 ± 1,680
SB1	176844	189808	3,482 ± 1,581	3,793 ± 1,561
SB2	55656	306553	1,116 ± 497	6,139 ± 2,170
SB3	92423	299580	1,841 ± 779	5,984 ± 2,155
SB4	104771	85227	2,084 ± 902	1,762 ± 586
SB5	109640	NA	2,184 ± 921	NA
TB1	212312	1086118	5,006 ± 2,402	26,443 ± 10,193
TB2	198615	199528	3,856 ± 1,723	4,015 ± 1,366
TB3	188292	NA	3,651 ± 1,621	NA
