## Supplementary material for "Host-specific adaptation and fitness trade-off of Barley Yellow Dwarf Viruses suggested by experimental evolution through aphid inoculation on multiple Poaceae species": S4 Table

### Sheet: Feuil1
S4 Table: Description of the haplotypes reconstructed for each viral population. Haplotype reconstruction was performed on three different genomic regions, two for BYDV-PAS and one for BYDV-PAV. The number of reconstructed haplotypes for each region, their frequencies in the viral population as well as their group are given.
Pooled population	Plant species	BYDV Species	Genomic region (nt)	Haplotype number	Haplotype frequency	Haplotype group
O2	Oat	PAS	850 - 1566	1	1	A
O3	Oat	PAS	850 - 1566	2	0.34	B
O3	Oat	PAS	850 - 1566	1	0.66	A
SB1	Six-row barley	PAS	850 - 1566	1	1	A
SB2	Six-row barley	PAS	850 - 1566	2	0.34	B
SB2	Six-row barley	PAS	850 - 1566	1	0.66	A
SB3	Six-row barley	PAS	850 - 1566	1	1	A
SB4	Six-row barley	PAS	850 - 1566	2	0.28	B
SB4	Six-row barley	PAS	850 - 1566	1	0.72	A
SB5	Six-row barley	PAS	850 - 1566	1	0.77	B
SB5	Six-row barley	PAS	850 - 1566	2	0.23	A
TB1	Two-row barley	PAS	850 - 1566	1	1	A
TB2	Two-row barley	PAS	850 - 1566	1	1	A
TB3	Two-row barley	PAS	850 - 1566	1	0.7	B
TB3	Two-row barley	PAS	850 - 1566	2	0.3	A
W1	Wheat	PAS	850 - 1566	1	0.92	B
W1	Wheat	PAS	850 - 1566	2	0.08	A
W2	Wheat	PAS	850 - 1566	1	0.74	B
W2	Wheat	PAS	850 - 1566	2	0.26	A
W3	Wheat	PAS	850 - 1566	1	0.74	B
W3	Wheat	PAS	850 - 1566	2	0.26	A
O2	Oat	PAS	3630 - 5172	1	1	A
O3	Oat	PAS	3630 - 5172	1	0.7	A
O3	Oat	PAS	3630 - 5172	2	0.26	B
SB1	Six-row barley	PAS	3630 - 5172	1	1	A
SB2	Six-row barley	PAS	3630 - 5172	1	0.73	A
SB2	Six-row barley	PAS	3630 - 5172	3	0.12	B
SB2	Six-row barley	PAS	3630 - 5172	2	0.15	B
SB3	Six-row barley	PAS	3630 - 5172	1	0.96	A
SB4	Six-row barley	PAS	3630 - 5172	1	0.75	A
SB4	Six-row barley	PAS	3630 - 5172	2	0.22	B
SB5	Six-row barley	PAS	3630 - 5172	2	0.28	A
SB5	Six-row barley	PAS	3630 - 5172	1	0.7	B
TB1	Two-row barley	PAS	3630 - 5172	1	1	A
TB2	Two-row barley	PAS	3630 - 5172	1	1	A
TB3	Two-row barley	PAS	3630 - 5172	1	0.57	B
TB3	Two-row barley	PAS	3630 - 5172	2	0.37	A
TB3	Two-row barley	PAS	3630 - 5172	3	0.05	B
W1	Wheat	PAS	3630 - 5172	3	0.07	A
W1	Wheat	PAS	3630 - 5172	2	0.17	B
W1	Wheat	PAS	3630 - 5172	1	0.7	B
W2	Wheat	PAS	3630 - 5172	2	0.27	A
W2	Wheat	PAS	3630 - 5172	1	0.69	B
W3	Wheat	PAS	3630 - 5172	2	0.29	A
W3	Wheat	PAS	3630 - 5172	1	0.66	B
O1	Oat	PAV	4000 - 5111	1	1	C
O2	Oat	PAV	4000 - 5111	1	1	C
O3	Oat	PAV	4000 - 5111	1	0.98	C
O3	Oat	PAV	4000 - 5111	2	0.02	D
SB1	Six-row barley	PAV	4000 - 5111	1	1	C
SB2	Six-row barley	PAV	4000 - 5111	1	1	C
SB3	Six-row barley	PAV	4000 - 5111	1	1	C
SB4	Six-row barley	PAV	4000 - 5111	2	0.02	D
SB4	Six-row barley	PAV	4000 - 5111	1	0.98	C
TB1	Two-row barley	PAV	4000 - 5111	1	1	C
TB2	Two-row barley	PAV	4000 - 5111	2	1	C
W1	Wheat	PAV	4000 - 5111	2	0.1	D
W1	Wheat	PAV	4000 - 5111	3	0.07	C
W1	Wheat	PAV	4000 - 5111	1	0.8	C
W2	Wheat	PAV	4000 - 5111	1	0.93	C
W2	Wheat	PAV	4000 - 5111	2	0.05	D
W3	Wheat	PAV	4000 - 5111	3	0.02	D
W3	Wheat	PAV	4000 - 5111	1	0.6	C
W3	Wheat	PAV	4000 - 5111	2	0.38	C
